# CAD-C: An engineered nuclease enables repair-free *in situ* proximity ligation and nucleosome-resolution chromosome walks in human cells

**DOI:** 10.64898/2025.12.22.695891

**Authors:** Jan Soroczynski, Lauren Anderson Westcott, Wu Zuo, Arnold Ou, Hera Canaj, James Hickling, Joanna L. Yeung, Hide A. Konishi, Ellie B. Campbell, Conor Whelan, Jennifer Balacco, Giulio Formenti, Viviana I. Risca

## Abstract

Chromosome conformation capture (3C)-derived methods have become an indispensable tool in the study of gene regulation. The three-dimensional contacts probed by 3C methods depend strongly on the properties of the enzyme used to fragment chromatin prior to proximity-driven ligation. Micrococcal nuclease (MNase), used in Micro-C, increases resolution at the expense of low ligation efficiency and the need for extensive enzyme titration. To overcome these limitations, we engineered a TEV protease-activatable caspase-activated DNase (CAD) to enable an efficient, low-sequence-bias, and high-resolution proximity ligation assay we call CAD-C. CAD-C was successful on the first attempt for each human cell line tested and the resulting datasets capture loops, TADs, compartments, and stripes similarly to Micro-C. However, compared to Micro-C and Hi-C, CAD-C shows enhanced sensitivity for promoter-enhancer loops. Leveraging the ligation-competent DNA ends produced by CAD cleavage, we show that CAD-C is compatible with a highly streamlined, repair-free protocol and produces multi-step CADwalks, consecutive ligations between nucleosomal or sub-nucleosomal fragments. With these walks, we probe local chromatin fiber folding contacts, nucleosomal and sub-nucleosomal footprints, and long-range nuclear organization regimes in human cell lines. CAD-C is an efficient, robust chromatin structure assay that can span sub-nucleosomal to chromosomal length scales in a single experiment.
