## Supplementary material for "CAD-C: An engineered nuclease enables repair-free *in situ* proximity ligation and nucleosome-resolution chromosome walks in human cells": Custom code: CADC_Code_Summary_For_Submission.xlsx

### Sheet: Major Pipelines
Pipeline Name:	Short/Medium-read alignment and processing	Long-read alignment and processing	Pairtools_cooler_mcool_Ps_pipeline	Short_read_ABC_CADwalk_pipeline	Long_read_CADpack_pipeline	CADwalk BEI / detrended-ratio metric generation and BigWig export	AWB_WPI_bin1_BigWig_pileup_pipeline	Contact_map_replotting_pipeline
Step 1 input	Illumina paired-end reads (fastq)	PacBio HiFi reads	BAM or pairs files	Flattened short-read ABC walk tables	PacBio CADwalk parse2 .pairs.gz / CADpack NPZ	Oriented A/B/C CADwalk midpoint tables	ABC walk tables and feature BEDs	.cool/.mcool contact matrices and genomic regions
Step 1 script path	pairs_pipe_20240822_v2.sh	bwamem2_pacbio_cadwalk_20250408.sh	pairs_pipe_20240822_v2.sh	filt_zerolenB_flip_sort_dedup_split_cis_trans_v2_20250214.py; merge_flat_flipped_sorted_20250214.py; split_flattened_ABC_by_order_classes_1_20250218.py	cadwalk_pack_v9_20251020.py	CADwalk_calculate_BEI_v2_20250925.py​; calculate_detrended_cadwalk_ratio_metrics_v4_20250925.py​; BEI_to_bigwig_v5_20250925.py​	WPI_compute_and_bigwig_v1_20250926.py; WPI_AWB_allinone_v5_20250927.py	replot_raw_balanced_N_matrices_waxes_nointerpol_v3_20251128.py
Step 1 output	It starts from BAM files, runs pairtools parse2 in no-expand junction-reporting mode, then performs flip, sort, deduplication, direct-walk selection, UU selection, and final deduplication.	It aligns the bc1001--bc1001 and bc1002--bc1002 PacBio HiFi samples to hg38 with bwa-mem2 mem -SP5M, then converts, sorts, and indexes the BAMs with samtools.	parse2/dedup/dedup_final pairs and pairtools stats	unique cis ABC tables / order classes	CADpack NPZ arrays and source-data tables	detrended-ratio metric generation and BigWig export	Z_WPI.bw and zAWB/bin1 BigWigs	Publication-ready contact-map PDFs/PNGs with genomic axes, fixed color scales, and no interpolation
Step 2 script path	filter_consequent_12_ABC_walks_20250211.sh; parallel_tsv_flatten_ABC_Bfrag_filter_base_v2_20250214.py; filt_zerolenB_flip_sort_dedup_split_cis_trans_v2_20250214.py; merge_flat_flipped_sorted_20250214.py; split_flattened_ABC_by_order_classes_1_20250218.py	The PacBio pairtools parse2 step was ultimately run locally in single-end mode using pairtools_env_2025 with pairtools v1.1.3. The local parse2 commands included --single-end, --max-inter-align-gap 30, --min-mapq 30, --report-position junction, --report-orientation junction, --add-pair-index, --no-expand, --no-flip, and --drop-sam. Additional command parameters included output/output-stats paths,…	pairs_to_500_igdiag1_bal_cool_500N_mcool_v2.sh; mcool_Ps_curve_v1_20250411.py; mcool_Ps_curve_v2_20250416.py	append_bed_annotated_walks_with_fraglen_AB_BC_AC_midpointsep_v2_20250312.py; parse_frag_lens_by_bed_v2_20250312.py; parse_AB_BC_AC_seps_by_leftbedstate_v2_20250312.py; truncate_sep_hist_table_1_20250312.py; density_norm_chromHMM_colorkey_CLI_v4_augmented_yaxscaleopts_20250313_log10yax10e-5.py	rgs_pattern_census_v9_cli_20251021_151529.py; v9cadpack_transjumps_and_uniqchros_by_runLen_v4_20251021.py; vis_indiv_cadpack_run_viewer_v4_20251020.py; replot_Dmax_J_M_by_cisrunlen_v1_GPT_20251020.py; streaming_PBCADwalk_analyses_v7_20251017.py; CADpack_analyzer_v7_20251018.py		smart_bigwig_over_bed_v10p6_20250927.py; v10p6_auto_ZAWBbin1_RAMPAGE_all_20250927.sh; v10p6_ZAWBbin1_NEWfromv5generator_Ibw_over_top5CTCF_2500_DONTflipZscore_if_CTCFstrandnegative_20250927.sh; v10p6_ZWPIbw_over_RAMPAGEall_2500_flipZscore_if_TSSstrandnegative_20250927.sh; v10p6_ZWPIbw_over_top5CTCF_2500_flipZscore_if_CTCFstrandnegative_20250927.sh	RPE1_darrow_darker55pct_Micro_CAD_v3_600dpi.sh; RPE1_darrow_Micro_CAD_v3_600dpi.sh; GM_deepmerge_highlights_3_darker55_600dpi.sh; v3_600dpi_OSCAR_GMdeepmerge.sh; v3_600dpi_PPIF_GMdeepmerge.sh; PPIF_1kb_2p5kb_1.sh
Step 2 output	Standardized and flattened tables of ABC/alpha-beta-gamma CADwalks	pairs files and max-expanded pairs files	500 bp balanced .mcool files; P(s)/slope TSVs/PDFs	fragment-length histograms; AB/AC separation-density plots; local matrices	run-length plots, individual walk panels, Dmax/shuttling plots, quartile hexbins		strand-aware metaplot matrices/profiles/PDFs	Panel-specific wrappers encode loci, resolutions, balancing/raw mode, vmin/vmax, DPI, and output filenames.
Step 3 scripts		pairtools_pipe_noexpand_from_parse2_20250408.sh; sbatch_pairtools_pipe_noexpand_from_parse2_20250408.sh; wEBVchromsizes_pairtools_pipe_noexpand_from_parse2_20250408.sh; sbatch_wEBVchromsizes_pairtools_pipe_noexpand_from_parse2_20250408.sh; o1p_wEBVchromsizes_pairtools_pipe_noexpand_from_parse2_20250408.sh pt_stats_20250408.sh; cadwalk_pack_v9_20251020.py; submit_cadwalk_pack_v9_1_20251020.sh
Step 3 output		Filtered, deduplicated, sorted, and direct-junction-selected pairs, and CADpack NPZ
Notes	Basic processing of short read walks	Basic processing of long read walks	Use for Fig. 1l/m and Supplementary Fig. 2. Upstream wrappers record data processing and matrix/P(s) inputs.	Use for Fig. 4g-k and Extended Data Fig. 9b-c.	Use CADpack v9 for run/step/fragment NPZ generation and downstream long-read CADwalk figure panels.		Use for Fig. 5k-n. WPI sign-inverts minus-strand features; AWB does not.	Use for contact-map rows where indicated. Wrappers record loci, resolution, color scale, and export settings.

### Sheet: Figure Code Index
Figure Panel(s) (e.g. Fig 4a-d, ED Fig 3a, Supp Fig 5b)	Code description including main input and main output (e.g. Filtering script for selecting pairs with explicit ligation junctions. in: raw pairs, out: LJO filtered pairs)	Source file name	Notes
Fig 1h	GC-balanced fragment-end base-composition analysis. Main input: K562 MACC MNase 5.4U and GM12878 CAD/CHOMP 4U BAMs plus hg38 FASTA. Main output: nucleotide-frequency TSVs and base-composition PDFs around inferred fragment starts.	GCbal_bam_frag_and_upstream_bases_v1_20250328.py; bamfragend_MACC_5.4U_v1_1.sh; bamfragend_GM12878_CHOMP_4U_v1_1.sh	Wrappers record exact sample BAMs and parameters.
Fig 1i	BigWig correlation analysis for digestion-titration coverage tracks. Main input: RPGC BigWig files. Main output: Spearman/Pearson/Kendall correlation matrices and pairwise plots.	correlate_bigwigs_v3_WITHseaborn_20250331.py
Fig 1l	P(s) and local-slope analysis from 500 bp balanced.mcool files for hTERT-RPE1 Hi-C, Micro-C, and Classic CAD-C. Main output: P(s) TSVs and P(s)/slope PDFs.	Ps_curve_v1_RPE_set_1_1_20250416.sh; mcool_Ps_curve_v1_20250411.py; Ps_curve_replot_v1_20250416.py; Ps_curve_replot_v1_RPE_set_1_2_20250416.sh	Wrappers record.mcool inputs and plotting/replotting parameters.
Fig 1m	P(s) and local-slope analysis from GM12878 500 bp balanced.mcool files for CAD-C protocol variants. Main output: P(s) TSVs and P(s)/slope PDFs.	GM12878_Ps_E2_P1_NNUEFS_smallmedium_dedup_20250505.sh; mcool_Ps_curve_v2_20250416.py	Wrapper records GM12878 protocol-variant.mcool inputs.
Fig 2a	100 kb hTERT-RPE1 contact maps for chr8:21,293,200-36,154,099 comparing in situ Hi-C, Micro-C, and Classic CAD-C. Main output: balanced-only locus contact-map PDFs.	replot_raw_balanced_N_matrices_waxes_nointerpol_v3_20251128.py; RPE1_darrow_darker55pct_Micro_CAD_v3_600dpi.sh; RPE1_darrow_Micro_CAD_v3_600dpi.sh
Fig 2b	compute compartment strength based on the numpy files calculated with cooltoos saddle. In: cooltools generated npz file; out: compartment strength. We also can change the definition of compartment strength into ln(AA*BB/AB^2). And the value is caculated based on 5% tiles of A/B compartment.	Fig2b_compartment_strength.py
Fig 2c	50 kb hTERT-RPE1 contact maps for chr8:21,293,200-36,154,099 comparing in situ Hi-C, Micro-C, and Classic CAD-C. Main output: balanced-only locus contact-map PDFs.	replot_raw_balanced_N_matrices_waxes_nointerpol_v3_20251128.py; RPE1_darrow_darker55pct_Micro_CAD_v3_600dpi.sh; RPE1_darrow_Micro_CAD_v3_600dpi.sh	Wrappers record loci, resolution, color scale, and export settings.
Fig 2d	insulation score pileup on the TAD boundary. The TAD boudary files were calculated with cooltools. In: TAD boundary files across condition and insulation score track. Out: pileup matrix and heatmap, profiles.	Fig2d_boundary_strength.sh
Fig 2e	2.5 kb hTERT-RPE1 contact maps for hg38 chr9:129,042,198-129,780,074 comparing in situ Hi-C, Micro-C, and Classic CAD-C. Main output: balanced-only locus contact-map PDFs.	replot_raw_balanced_N_matrices_waxes_nointerpol_v3_20251128.py; RPE1_darrow_darker55pct_Micro_CAD_v3_600dpi.sh; RPE1_darrow_Micro_CAD_v3_600dpi.sh	Wrappers record loci, resolution, color scale, and export settings.
Fig 2f	2.5 kb hTERT-RPE1 contact maps for hg38 chr10:88,496,048-89,665,189 comparing in situ Hi-C, Micro-C, and Classic CAD-C. Main output: balanced-only locus contact-map PDFs.	replot_raw_balanced_N_matrices_waxes_nointerpol_v3_20251128.py; RPE1_darrow_darker55pct_Micro_CAD_v3_600dpi.sh; RPE1_darrow_Micro_CAD_v3_600dpi.sh	Wrappers record loci, resolution, color scale, and export settings.
Fig 2g	1 kb hTERT-RPE1 KLF10-locus contact maps for chr8:102,594,246-102,889,522 comparing in situ Hi-C, Micro-C, and Classic CAD-C, with tracks above. Main output: balanced-only locus contact-map PDFs.	replot_raw_balanced_N_matrices_waxes_nointerpol_v3_20251128.py; RPE1_darrow_darker55pct_Micro_CAD_v3_600dpi.sh; RPE1_darrow_Micro_CAD_v3_600dpi.sh	Wrappers record loci, resolution, color scale, and export settings.
Fig 2h	Loop pileup analysis for hTERT-RPE1 Micro-C-only, common, and CAD-C-only loop sets. The shell wrapper records panel-specific matrix and loop inputs; the Python wrapper performs coolpuppy pileup extraction, normalization, and plotting.	Fig2h_loop_pileup_RPE1.sh; pileup_wrapa_coolpuppy_v13_20250929.py	Shell wrapper records panel-specific inputs; Python wrapper is the reusable coolpuppy pileup engine.
Fig 2i	Loop pileup analysis for GM12878 Micro-C-only, common, and CAD-C-only loop sets. The shell wrapper records panel-specific matrix and loop inputs; the Python wrapper performs coolpuppy pileup extraction, normalization, and plotting.	Fig2i_loop_pileup_GM12878.sh; pileup_wrapa_coolpuppy_v13_20250929.py	Shell wrapper records panel-specific inputs; Python wrapper is the reusable coolpuppy pileup engine.
Fig 3a-c	GM12878 DeepMerge ICE-balanced intrachromosomal contact-map panels. Fig 3a: chr8:100,000,000-103,750,000 at 2.5 kb. Fig 3b: chr11:127,832,229-129,177,988 at 1 kb. Fig 3c: chr19:54,093,528-54,128,248 at 500 bp. Main output: high-resolution balanced contact-map PDFs with fixed genomic axes and color scaling.	replot_raw_balanced_N_matrices_waxes_nointerpol_v3_20251128.py; GM_deepmerge_highlights_3_darker55_600dpi.sh; v3_600dpi_OSCAR_GMdeepmerge.sh	Wrappers record GM12878 loci, resolutions, color scales, and export settings.
Fig 3d	Loop anchor pileup of GM12878. in: bigwig tracks of all markers, as well as loop anchor files; out: pileup matrix and plot	Fig3d_loop_anchor_pileup.sh
Fig 3e	ChromHMM state enrichment at Mustache loop anchors. Main input: Micro-C-only, common, and CAD-C-only BEDPE loop sets plus GM12878 ChromHMM state BEDs. Main output: per-state log2 enrichment source tables and bar-chart PDFs.	annotate_bedpe_by_ChromHMM_v1_20250421.py	Script computes anchor–ChromHMM base-pair overlap and per-state log2 enrichment.
Fig 3f	Loop-set overlap / UpSet-style analysis of TSS or feature intersections across CAD-C-only, Micro-C-only, and common loop-anchor sets. Main input: loop BEDPEs plus feature BEDs. Main output: overlap tables and UpSet/count plots.	three_loop_sets_intersect_wbed_upset_v4_20250923.py; submit_three_loop_sets_intersect_wbed_upset_v4_test1_20250923.sh
Fig 3g	Ligation-gating simulation/model. Main input: model parameters and loop-region settings. Main output: simulated P_obs(s), observed/expected ratio plots, and model metadata/exports.	loopmodel_final_pairs_script_WITH_MAKO.py
Fig 3h-i / PPIF locus contact-map/locus view	PPIF locus GM12878 DeepMerge contact-map replotting wrappers. Main input: GM12878 DeepMerge.mcool at the PPIF locus chr10:79,230,052-79,358,098. Main output: 1 kb/2.5 kb or 1 kb/500 bp PPIF contact-map PDFs with fixed color limits.	replot_raw_balanced_N_matrices_waxes_nointerpol_v3_20251128.py; v3_600dpi_PPIF_GMdeepmerge.sh; PPIF_1kb_2p5kb_1.sh	Wrappers record PPIF locus, resolution, color scale, and export settings.
Fig 4c	Two-source count provenance for long-read CADwalks with >2 steps and unique short-read ABC CADwalks. Main outputs: rgs_all_L_patterns.csv TOTAL rows for long-read counts and ABC split/count outputs for short-read ABC counts.	submit_cadwalk_pack_v9_1_20251020.sh; cadwalk_pack_v9_20251020.py; rgs_pattern_census_v9_cli_20251021_151529.py; filt_zerolenB_flip_sort_dedup_split_cis_trans_v2_20250214.py; merge_flat_flipped_sorted_20250214.py; split_flattened_ABC_by_order_classes_1_20250218.py
Fig 4d	Run-length and unique-chromosome/run summary plots for long-read CADwalks. Main input: CADpack v9 NPZ. Main output: run-length stacked/count plots with normalized inset.	v9cadpack_transjumps_and_uniqchros_by_runLen_v4_20251021.py
Fig 4e	Representative individual CADwalk viewer. Main input: CADpack v9 NPZ and selected run id. Main output: individual walk PDF/PNG with fragment bands and step arrows.	cadwalk_pack_v9_20251020.py; vis_indiv_cadpack_run_viewer_v4_20251020.py	Selected run is specified by wrapper/command-line arguments.
Fig 4f	CADpack-derived fragment-length distribution for long-read CADwalk fragments. Main input: CADpack v9 NPZ. Main output: fragment-length histograms and overlay CPM/count PDFs.	cadwalk_pack_v9_20251020.py; submit_cadwalk_pack_v9_1_20251020.sh; v8p1_pack_plotFLDs_v1_20251020.py	CADpack v9 generated the NPZ; plotting wrapper generated the FLD panel.
Fig 4g	Short-read ABC fragment-length distributions by ChromHMM state. Main input: ChromHMM-annotated ABC table with A_len/B_len/C_len. Main output: histogram_output.csv, bed_map_info.txt, and fragment-length frequency/ridge plots.	append_bed_annotated_walks_with_fraglen_AB_BC_AC_midpointsep_v2_20250312.py; submit_append_bed_annotated_walks_with_fraglen_AB_BC_AC_midpointsep_v2_20250312.sh; parse_frag_lens_by_bed_v2_20250312.py; submit_cis_fraglen_hist_by_bed_v2_20250312.sh; vis_ABC_position_merged_FLD_by_bed_chromHMM_colorscheme_v5_ridge_20250312.py
Fig 4h	CTCF-centered ABC CADwalk V-plot. Main input: flattened ABC walks and plus/minus CTCF BEDs. Main output: per-strand vplot_matrix.tsv files and combined oriented V-plot after minus-strand flip.	generate_and_plot_vplot_alone_1_20250308.py; flip_and_combine_plot_vplot_matrices_1_20250308.py	Plus/minus CTCF matrices are combined after strand-aware flipping.
Fig 4i	Adjacent and non-adjacent cis separation ECDFs from PacBio CADwalk parse2.pairs.gz files. Main output: distance arrays and ECDF PDFs.	streaming_PBCADwalk_analyses_v7_20251017.py; submit_stewam_PBCw_v7_test1_20251017.sh	Wrapper records input files and ECDF parameters.
Fig 4j	Direct AB contact-frequency/separation-density curves from unidirectional short-read ABC walks stratified by fragment-A ChromHMM state. Main output: density-normalized plots from pair/bed_label/distance/count table.	append_bed_annotated_walks_with_fraglen_AB_BC_AC_midpointsep_v2_20250312.py; parse_AB_BC_AC_seps_by_leftbedstate_v2_20250312.py; truncate_sep_hist_table_1_20250312.py; density_norm_chromHMM_colorkey_CLI_v4_augmented_yaxscaleopts_20250313_log10yax10e-5.py
Fig 4k	Indirect AC contact-frequency/separation-density curves from unidirectional short-read ABC walks stratified by fragment-A ChromHMM state. Main output: density-normalized plots from pair/bed_label/distance/count table.	append_bed_annotated_walks_with_fraglen_AB_BC_AC_midpointsep_v2_20250312.py; parse_AB_BC_AC_seps_by_leftbedstate_v2_20250312.py; truncate_sep_hist_table_1_20250312.py; density_norm_chromHMM_colorkey_CLI_v4_augmented_yaxscaleopts_20250313_log10yax10e-5.py
Fig 5a	Dmax distributions by CADwalk length L. Main input: CADpack v9 NPZ. Main output: Dmax density/distribution plots stratified by run_n_steps/L.	cadwalk_pack_v9_20251020.py; replot_Dmax_J_M_by_cisrunlen_v1_GPT_20251020.py
Fig 5b	Alpha-gamma absolute distance	ABC_calculatedistance.R; Compartment_Density_byStart_20250609.r; LA_classify_ABC_frags_by_bed_list.py	See Figure5/Figure 5B start compartment alpha-gamma absolute distance/readme.txt for details
Fig 5d	Representative high-shuttling individual CADwalk. Main input: CADpack v9 NPZ and selected run id. Main output: individual walk PDF/PNG.	cadwalk_pack_v9_20251020.py; vis_indiv_cadpack_run_viewer_v4_20251020.py	Selected run is specified by wrapper/command-line arguments.
Fig 5e	Representative low-shuttling individual CADwalk. Main input: CADpack v9 NPZ and selected run id. Main output: individual walk PDF/PNG.	cadwalk_pack_v9_20251020.py; vis_indiv_cadpack_run_viewer_v4_20251020.py	Selected run is specified by wrapper/command-line arguments.
Fig 5f	Shuttling index/B_run versus log10(Dmax) hexbin for long-read CADwalks. Main input: PacBio CADwalk parse2.pairs.gz. Main output: tortuosity_hexbin_cisblock_2.pdf and related outputs.	streaming_PBCADwalk_analyses_v7_20251017.py
Fig 5g		step1vsstep2_obsvsexp_hexbins_square.r
Fig 5h		Fragment_Distribution_20250528.r
Fig 5k	zAWB metaplot around RAMPAGE-defined TSSs. Main inputs: bin1 zAWB BigWig and RAMPAGE TSS BED. Main output: strand-aware BigWig pileup matrix/profile/metaplot; no signal sign inversion.	WPI_AWB_allinone_v5_20250927.py; v10p6_auto_ZAWBbin1_RAMPAGE_all_20250927.sh; smart_bigwig_over_bed_v10p6_20250927.py	zAWB is not sign-inverted for minus-strand features.
Fig 5l	zAWB metaplot around occupied CTCF motifs. Main inputs: bin1 zAWB BigWig and occupied CTCF BED. Main output: strand-aware BigWig pileup; no signal sign inversion.	WPI_AWB_allinone_v5_20250927.py; v10p6_ZAWBbin1_NEWfromv5generator_Ibw_over_top5CTCF_2500_DONTflipZscore_if_CTCFstrandnegative_20250927.sh; smart_bigwig_over_bed_v10p6_20250927.py	zAWB is not sign-inverted for minus-strand features.
Fig 5m	Signed zWPI metaplot around RAMPAGE-defined TSSs. Main inputs: Z_WPI.bw and RAMPAGE TSS BED. Main output: strand-aware BigWig pileup with minus-strand sign inversion.	WPI_compute_and_bigwig_v1_20250926.py; v10p6_ZWPIbw_over_RAMPAGEall_2500_flipZscore_if_TSSstrandnegative_20250927.sh; smart_bigwig_over_bed_v10p6_20250927.py	Z_WPI uses minus-strand sign inversion.
Fig 5n	Signed zWPI metaplot around occupied CTCF motifs. Main inputs: Z_WPI.bw and occupied CTCF BED. Main output: strand-aware BigWig pileup with minus-strand sign inversion.	WPI_compute_and_bigwig_v1_20250926.py; v10p6_ZWPIbw_over_top5CTCF_2500_flipZscore_if_CTCFstrandnegative_20250927.sh; smart_bigwig_over_bed_v10p6_20250927.py	Z_WPI uses minus-strand sign inversion.
Extended Data Figure 3a	GC-balanced fragment-end base-composition source-data/plots. Main input: BAMs + FASTA. Main output: nucleotide_frequency TSVs and base-composition PDFs.	GCbal_bam_frag_and_upstream_bases_v1_20250328.py; bamfragend_MACC_5.4U_v1_1.sh; bamfragend_GM12878_CHOMP_4U_v1_1.sh
Extended Data Figure 3b	K562 MACC MNase titration GC-content/coverage profile. Main input: MACC MNase BigWigs and FASTA. Main output: normalized coverage by GC group.	bigwig_GC_cov_v7_wmeta_20250329.py; smart_replot_GCcov_tsvs_v1_20250330.py	v7 script computes GC-group coverage statistics; replot wrapper formats the panel.
Extended Data Figure 3c	GM12878 CAD/CHOMP titration BigWig GC-content/coverage profiles. Main input: GM12878 4/20/100/500 U BigWigs + FASTA. Main output: normalized coverage by GC group and GC-bias plots.	bigwig_GC_cov_v7_wmeta_20250329.py	Wrapper records GM12878 4/20/100/500 U inputs.
Extended Data Figure 3d	hTERT-RPE1 CAD/CHOMP titration BigWig GC-content/coverage profiles. Main input: RPE1 CHOMP/CAD BigWigs + FASTA. Main output: normalized coverage by GC group and GC-bias plots.	bigwig_GC_cov_v7_wmeta_20250329.py
Extended Data Figure 3e	Pairwise BigWig correlation/KDE plots for K562 MACC MNase titration. Main input: BigWig coverage tracks. Main output: pairplot and correlation matrices.	correlate_bigwigs_v3_WITHseaborn_20250331.py
Extended Data Figure 3f	Pairwise BigWig correlation/KDE plots for GM12878 CAD titration. Main input: BigWig coverage tracks. Main output: pairplot and correlation matrices.	correlate_bigwigs_v3_WITHseaborn_20250331.py
Extended Data Figure 3g	source-data record for fragment-size-stratified CHOMP/CAD-seq coverage panels. Main input: BAM records; main output: <100 bp and 100–200 bp BigWig tracks used for feature/locus coverage panels.	samtools/awk fragment-size selection; deepTools bamCoverage	Source tracks generated by James Hickling using samtools/awk size selection followed by deepTools bamCoverage.
Extended Data Figure 3h	source-data record for fragment-size-stratified CHOMP/CAD-seq coverage panels. Main input: BAM records; main output: <100 bp and 100–200 bp BigWig tracks used for feature/locus coverage panels.	samtools/awk fragment-size selection; deepTools bamCoverage	Source tracks generated by James Hickling using samtools/awk size selection followed by deepTools bamCoverage.
Extended Data Figure 3i	source-data record for fragment-size-stratified CHOMP/CAD-seq coverage panels. Main input: BAM records; main output: <100 bp and 100–200 bp BigWig tracks used for feature/locus coverage panels.	samtools/awk fragment-size selection; deepTools bamCoverage	Source tracks generated by James Hickling using samtools/awk size selection followed by deepTools bamCoverage.
Extended Data Figure 3j	source-data record for fragment-size-stratified CHOMP/CAD-seq coverage panels. Main input: BAM records; main output: <100 bp and 100–200 bp BigWig tracks used for feature/locus coverage panels.	samtools/awk fragment-size selection; deepTools bamCoverage	Source tracks generated by James Hickling using samtools/awk size selection followed by deepTools bamCoverage.
Extended Data Figure 3k	K562 MACC MNase fragment-length/insert-size distributions. Main input: K562 MACC BAMs. Main output: per-BAM histograms, stats TSV, linear/log10 FLD PDFs.	bam_insert_size_fld_v2_20250927.py; MACC_K562_Mieczkowski_downsampletomin_FLDreplot_v2_20251113.sh	Wrapper records sample labels and plotting range.
Extended Data Figure 3l	GM12878 CAD/CHOMP fragment-length/insert-size distributions. Main input: GM12878 CHOMP/CAD BAMs. Main output: histograms, stats TSV, linear/log10 FLD PDFs.	bam_insert_size_fld_v2_20250927.py; CHOMP_test2_downsampletomin_FLDreplot_v2_20250927.sh	Wrapper records sample labels and plotting range.
Extended Data Figure 3m	hTERT-RPE1 CAD/CHOMP fragment-length/insert-size distributions including no-RNase overlay. Main input: RPE1 CHOMP/CAD BAMs. Main output: histograms and FLD PDFs.	bam_insert_size_fld_v2_20250927.py; CHOMP_E1_RPE1_downsampletomin_FLDreplot_v2_20251113.sh	Wrapper records sample labels and plotting range.
Extended Data Figure 3n	hTERT-RPE1 Classic CAD-C digestion-control technical replicate fragment-length distributions. Main input: BAMs. Main output: histograms and FLD PDFs.	bam_insert_size_fld_v2_20250927.py; CADC_E1_digcon_RPE1_downsampletomin_FLDreplot_v2_20251113.sh	Wrapper records sample labels and plotting range.
Extended Data Figure 3o	GM12878 Classic CAD-C digestion-control technical replicate fragment-length distributions. Main input: BAMs. Main output: histograms and FLD PDFs.	bam_insert_size_fld_v2_20250927.py; CADC_E2_digcon_GM12878_downsampletomin_FLDreplot_v2_20251113.sh	Wrapper records sample labels and plotting range.
Extended Data Figure 3p	source-data record for fragment-size-stratified CHOMP/CAD-seq coverage panels. Main input: BAM records; main output: <100 bp and 100–200 bp BigWig tracks used for feature/locus coverage panels.	samtools/awk fragment-size selection; deepTools bamCoverage	Source tracks generated by James Hickling using samtools/awk size selection followed by deepTools bamCoverage.
Extended Data Figure 4a	Junction-proximal base-composition analysis from.pairs.gz ligation-junction coordinates. Main input: pairs/junction coordinates and hg38 FASTA. Main output: nucleotide-frequency TSVs, base-composition PDF, and metadata.	GC_bal_fragment1_only_v3_wmetadata_20250804_fixed.py
Extended Data Figure 4b	Junction-proximal base-composition analysis from.pairs.gz ligation-junction coordinates. Main input: pairs/junction coordinates and hg38 FASTA. Main output: nucleotide-frequency TSVs, base-composition PDF, and metadata.	GC_bal_fragment1_only_v3_wmetadata_20250804_fixed.py
Extended Data Figure 4c	Junction-proximal base-composition analysis from.pairs.gz ligation-junction coordinates. Main input: pairs/junction coordinates and hg38 FASTA. Main output: nucleotide-frequency TSVs, base-composition PDF, and metadata.	GC_bal_fragment1_only_v3_wmetadata_20250804_fixed.py
Extended Data Figure 4d	Genome-browser-style ligation-junction coverage track generation for hTERT-RPE1 Hi-C/Micro-C/CAD-C. Main input: deduplicated.pairs.gz. Main output: single-base BigWig tracks.	pairs2bigwig_v5_20250819.py	Listed script generates the BigWig source track used for the panel.
Extended Data Figure 4e	CAD-C ligation-junction BigWig pileup over bound CTCF sites. Main input: ligation-junction BigWigs plus BED features. Main output: coverage matrices, average profiles, and metaplot PDFs.	pairs2bigwig_v5_20250819.py; smart_bigwig_over_bed_v10p6_20250927.py
Extended Data Figure 4f	CAD-C ligation-junction BigWig pileup over active gene TSSs. Main input: ligation-junction BigWigs plus BED features. Main output: coverage matrices, average profiles, and metaplot PDFs.	pairs2bigwig_v5_20250819.py; smart_bigwig_over_bed_v10p6_20250927.py
Extended Data Figure 4g	CAD-C ligation-junction BigWig pileup over DNase footprints. Main input: ligation-junction BigWigs plus BED features. Main output: coverage matrices, average profiles, and metaplot PDFs.	pairs2bigwig_v5_20250819.py; smart_bigwig_over_bed_v10p6_20250927.py
Extended Data Figure 4h	Genome-browser-style GM12878 CAD-C ligation-junction coverage track generation. Main input: deduplicated.pairs.gz. Main output: single-base BigWig tracks.	pairs2bigwig_v5_20250819.py	Listed script generates the BigWig source track used for the panel.
Extended Data Figure 5a	As mentioned in Fig2b	Fig2b_compartment_strength.py
Extended Data Figure 5b-c	Make use of insulation score to plot spearman correlation. In: insulation scores, out: spearman correlation heatmap.	Extended_Data_Fig5bc_plot_insulation_correlation.py
Extended Data Figure 5d-e	Call loops with mustache at different read depth files under different resolution. In: mcools contains different resulutions, out bedpe files for loops.	Extended_Data_Fig5de_call_loop_mustache.sh
Extended Data Figure 6b	Loop pileup with the HiChIP data. In: HiChIP dataset for cohesin and H3K27Ac, loops files. Out: contact matrix on loop anchors. Plot with R or python.	Extended_Data_Fig6b_loop_anchor_pileup_with_HiChIP_data.sh
Extended Data Figure 7a	Loop anchor pileup of GM12878 Dovetail Micro-C. in: bigwig tracks of all markers, as well as loop anchor files; out: pileup matrix and plot	Extended_Data_Fig7a_loop_anchor_pileup_GM_Dovetail.sh
Extended Data Figure 7c	refer to Fig 2h
Extended Data Figure 7d	refer to Fig 6b
Extended Data Figure 7e	ChromHMM state enrichment at Mustache loop anchors. Main input: Micro-C-only, common, and CAD-C-only BEDPE loop sets plus GM12878 ChromHMM state BEDs. Main output: per-state log2 enrichment source tables and bar-chart PDFs.	annotate_bedpe_by_ChromHMM_v1_20250421.py	Script computes anchor–ChromHMM base-pair overlap and per-state log2 enrichment.
Extended Data Figure 8	Average ligation-junction coverage profiles centered on loop-anchor classes. Main input: ligation-junction BigWigs and loop-anchor BED/BEDPE sets. Main output: coverage matrices, average profiles, and metaplots.	pairs2bigwig_v5_20250819.py; smart_bigwig_over_bed_v10p6_20250927.py
Extended Data Figure 9a	source-data record for count of long-read CADwalks by filtered walk length L. Main input: CADpack v9 NPZ. Main output: rgs_all_L_patterns.csv with TOTAL rows and strict_nonoverlap_count.	cadwalk_pack_v9_20251020.py; rgs_pattern_census_v9_cli_20251021_151529.py
Extended Data Figure 9b	AB-distance × fragment-length heatmaps for A/B/C fragments from cis ABC CADwalks. Main input: ABC table with AB_dist, A_len, B_len, C_len. Main output: A/B/C.npy matrices, meta JSON, and heatmap PDFs.	append_bed_annotated_walks_with_fraglen_AB_BC_AC_midpointsep_v2_20250312.py; fraglen_matrix_by_AB_v2_20250604.py; fraglen_matrix_by_AB_v3_20250605.py; fraglen_by_AB_v2_test_1_submit.sh; replot_ABClens_by_ABsep_wMarginals_1_20250605.py; replot_fraglen_by_AB_20250606.py
Extended Data Figure 9c	CTCF-centered local contact matrices for direct AB, direct BC, and indirect AC contacts from three-fragment ABC walks. Main input: flattened ABC walks and CTCF BEDs. Main output: directAB/directBC/indirectAC matrices and combined triangular heatmaps.	polars_ABC_local_matrix_v1_20250304.py; flip_minus_strand_matrices_and_combine_plot_v2_20250305.py; plot_AB_BC_AC_matrices_color_scale_clipping_1_20250305.py
Extended Data Figure 10a	Spearman Correlation of Stepwise Walks Genomic separations AB_distance and BC_distance on the same walk were tested for correlation by walk classes defined by genomic geometry in R	full_100quantiles_cor_compartment_20250617.r
Extended Data Figure 10b	Walk index value metaplots calculated between pairs of CTCF sites flanking loop domains.	smart_bigwig_over_bed_v10p6_20250927.py; v10p6_bedpe_2oppCTCF_zAWB1kb_zWPI1kb_zACd_zBEI_20250927.sh; CADwalk_calculate_BEI_v2_20250925.py​; calculate_detrended_cadwalk_ratio_metrics_v4_20250925.py​; BEI_to_bigwig_v5_20250925.py​
Supplementary Figure 2-all panels, add rows by subpanel if necessary	Pairtools QC and representative P(s)/slope panels. Main inputs: pairtools stats TSVs and 500 bp.mcool files. Main outputs: pair-type/duplicate/complexity/contact-distance plots, LJO retention plots, and P(s)/slope PDFs.	pairs_pipe_20240822_v2.sh; pairs_to_500_igdiag1_bal_cool_500N_mcool_v2.sh; pairtools_qc_cli_v4_20251031.py; merged_dedup_vs_final_replot_summary_GPT_v3_20251107.py; mcool_Ps_curve_v2_20250416.py; submit_Ps_dedup_GM12878deepmerge_RPE1P2andP3_K562E3_v2_8CPUs_20251110.sh	Scripts cover pairtools QC, LJO-retention summaries, and representative P(s)/slope panels.
Supplementary Figure 3a	Loop anchors pileup for RPE1 dataset. In: bed files for loop anchors and bigwig files for markers of interest. Out: pileup matrix heatmap, and profiles.	Supplementary_Fig3a_RPE_loop_anchor_pileup.sh
Supplementary Figure 3c	refer to Fig 2h
Supplementary Figure 4a	Empirical Dmax distribution versus signed-step resampling null for L=3 CADwalks. Main input: CADpack v9 NPZ. Main output: empirical/null Dmax distribution plots.	cadwalk_pack_v9_20251020.py; Dmax_empirical_vs_signedstep_resampling_null_Lstratified_v2_20251021.py; submit_Dmax_empirical_vs_resample_v2_20251021.sh	Wrapper records L=3 run.
Supplementary Figure 4b	Empirical Dmax distribution versus signed-step resampling null for L=4 CADwalks. Main input: CADpack v9 NPZ. Main output: empirical/null Dmax distribution plots.	cadwalk_pack_v9_20251020.py; Dmax_empirical_vs_signedstep_resampling_null_Lstratified_v2_20251021.py; submit_Dmax_empirical_vs_resample_v2_20251021.sh	Wrapper records L=4 run.
Supplementary Figure 4c	Shuttling index/B_run versus log10(Dmax) hexbin for L=3 long-read CADwalks. Main input: PacBio CADwalk parse2.pairs.gz. Main output: tortuosity_hexbin_cisblock_3.pdf.	streaming_PBCADwalk_analyses_v7_20251017.py
Supplementary Figure 4d	Shuttling index/B_run versus log10(Dmax) hexbin for source category cisblock_4 / longest cis block ≥4. Main input: PacBio CADwalk parse2.pairs.gz. Main output: tortuosity_hexbin_cisblock_4.pdf.	streaming_PBCADwalk_analyses_v7_20251017.py	Source category is cisblock_4 (≥4).
Supplementary Figure 4e	Quartile-stratified joint distributions of successive cis step lengths d_i vs d_{i+1}, stratified by B_run/shuttling quartile Q1–Q4. Main input: CADpack NPZ. Main output: step_pairs_hexbin_BQ1-4 PDFs and arrays.	CADpack_analyzer_v7_20251018.py
Supplementary Figure 4f	Quartile-stratified joint distributions of successive cis step lengths d_i vs d_{i+1}, stratified by B_run/shuttling quartile Q1–Q4. Main input: CADpack NPZ. Main output: step_pairs_hexbin_BQ1-4 PDFs and arrays.	CADpack_analyzer_v7_20251018.py
Supplementary Figure 4g	Quartile-stratified joint distributions of successive cis step lengths d_i vs d_{i+1}, stratified by B_run/shuttling quartile Q1–Q4. Main input: CADpack NPZ. Main output: step_pairs_hexbin_BQ1-4 PDFs and arrays.	CADpack_analyzer_v7_20251018.py
Supplementary Figure 4h	Quartile-stratified joint distributions of successive cis step lengths d_i vs d_{i+1}, stratified by B_run/shuttling quartile Q1–Q4. Main input: CADpack NPZ. Main output: step_pairs_hexbin_BQ1-4 PDFs and arrays.	CADpack_analyzer_v7_20251018.py
Supplementary Figure 5a	See SuppFigure5/readme.txt	simulate_splines_AB_BC_ACpdfaccept_2.r
Supplementary Figure 5b	See SuppFigure5/readme.txt	simulate_splines_AB_BC_ACpdfaccept_2.r; simulate_splines_AB_BC.r
Supplementary Figure 5c	See SuppFigure5/readme.txt	ABCspearmancorr.r; simulate_splines_AB_BC_ACpdfaccept_2.r; sumbit_ABCspearmancorr.sh
Supplementary Figure 5d	See SuppFigure5/readme.txt	step1vstep2_input_20250430.r; submitstep1vsstep2.sh
Supplementary Figure 5	Synthetic model generation	simulate_splines_AB_BC_ACpdfaccept_2.r; simulate_splines_AB_BC.r; LA_classify_ABC_frags_by_bed_list.py; submit_annotate_compt_synthetic.sh
